# Methodological Evaluation and Data Resource for Andes Virus Sequencing Preparedness

**DOI:** 10.64898/2026.05.15.725146

**Authors:** Rebecca Doherty, Kuiama Lewandowski, Abigail Fenwick, Isobel Everall, Daniel Morley, Hassan Hartman, Siobhan Staplehurst, Christopher Kent, Nicholas J. Loman, Joshua Quick, Steven T. Pullan

## Abstract

As part of preparedness activities supporting pathogens classified under the UK High Consequence Infectious Diseases (HCID) framework, we previously evaluated both a whole-genome tiling amplicon sequencing scheme and a pan-viral hybridisation capture approach (TWIST-CVRP) for sequencing Andes virus (ANDV).

In light of the recent outbreak, we make available viral sequencing datasets generated using a historical ANDV isolate (Chile, 1997). In addition, we provide an evaluation of tiling amplicon scheme performance and present recommended primer updates informed by *in silico* comparison with the recently released outbreak genome. These datasets are intended to support benchmarking, validation, and optimisation of bioinformatic pipelines across the community.
