## Supplementary material for "Methodological Evaluation and Data Resource for Andes Virus Sequencing Preparedness": S1 - List of references sequences used in MAFFT alignment

### Sheet: Sheet1
L	M	S
MN850094.1	AF324901.2	OQ092245.1
MN850095.1	AF291703.2	OP555730.1
MN850096.1	NC_003467.2	OR908884.1
MN850097.1	AY228238.1	OR908885.1
MN258156.1	KY604962.1	OR908887.1
MN258157.1	MN850088.1	OR908888.1
MN258158.1	MN850089.1	OR908890.1
MN258159.1	MN850090.1	OR908896.1
MN258160.1	MN850091.1	OR908897.1
MN258161.1	MN850092.1	OR908898.1
MN258162.1	MN258189.1	PP058740.1
MN258163.1	MN258190.1	OR890439.1
MN258164.1	MN258191.1	PP504848.1
MN258165.1	MN258192.1	OR875982.1
MN258166.1	MN258193.1	AF325966.1
MN258167.1	MN258194.1	AF324902.1
MN258168.1	MN258195.1	AF482713.1
MN258169.1	MN258196.1	AF482714.1
MN258170.1	MN258197.1	AF482715.1
MN258171.1	MN258198.1	AF482716.1
MN258172.1	MN258199.1	NC_003466.1
MN258173.1	MN258200.1	DQ345763.1
MN258174.1	MN258201.1	EF571895.1
MN258175.1	MN258202.1	KY659432.1
MN258176.1	MN258203.1	MN850083.1
MN258177.1	MN258204.1	MN850084.1
MN258178.1	MN258205.1	MN850085.1
MN258179.1	MN258206.1	MN850086.1
MN258180.1	MN258207.1	MN850087.1
MN258181.1	MN258208.1	MN258223.1
MN258182.1	MN258209.1	MN258224.1
MN258183.1	MN258210.1	MN258225.1
MN258184.1	MN258211.1	MN258226.1
MN258185.1	MN258212.1	MN258227.1
MN258186.1	MN258213.1	MN258228.1
MN258187.1	MN258214.1	MN258229.1
MN258188.1	MN258216.1	MN258230.1
MT956621.1	MN258217.1	MN258231.1
OQ092243.1	MN258218.1	MN258232.1
OP555732.1	MN258219.1	MN258233.1
PP058737.1	MN258220.1	MN258234.1
PP058738.1	MN258221.1	MN258235.1
PP058739.1	MN258222.1	MN258236.1
PP151172.1	MT956619.1	MN258237.1
PP003836.1	MT956623.1	MN258238.1
PP003837.1	OR405524.1	MN258239.1
AF291704.5	OP555724.1	MN258240.1
NC_003468.2	OP555725.1	MN258241.1
	OP555726.1	MN258242.1
	OP555727.1	MN258243.1
	OP555729.1	MN258244.1
	OP555731.1	MN258245.1
	PP058741.1	MN258246.1
	OR890440.1	MN258247.1
	PP151163.1	MN258248.1
	PP151164.1	MN258250.1
	PP003838.1	MN258251.1
	OR987851.1	MN258252.1
	OR987852.1	MN258253.1
	OR987853.1	MN258254.1
	OR987854.1	MN258255.1
	OR987855.1	MN258256.1
	OR987856.1	MT956622.1
	OR965908.1	OR405520.1
	OR965909.1	OR405525.1
	OR965910.1	OP555720.1
	OR965911.1	OP555721.1
		OP555722.1
		OP555723.1
		OP555728.1
		OR908886.1
		OR908889.1
		OR908891.1
		OR908892.1
		OR908893.1
		OR908894.1
		OR908895.1
		PP504847.1
		AF291702.1
		AF482717.1
		AY228237.1
		MN258249.1
		MT956618.1
